# Multiple metabolic signals including AMPK and PKA regulate glucose-stimulated double strand break resection in yeast

**DOI:** 10.1101/2021.02.26.433101

**Authors:** Stephanie Lomonaco, Dominic Bazzano, Thomas E. Wilson

## Abstract

DNA double strand breaks (DSBs) are cytotoxic lesions repaired by non-homologous end joining (NHEJ) and homologous recombination (HR), with 5’ strand resection being the committed step in transition from NHEJ to HR. We previously discovered that *gal1* yeast, which cannot metabolize galactose, were unable to perform efficient 5’ resection even though DSBs were formed. Adding glucose or restoring *GAL1* restored resection, suggesting that carbon source metabolism signals to DSB repair. Here we demonstrate that any fermentable carbon source, including raffinose, can stimulate resection and that the stimulatory effect of glucose was associated with decreased, not increased, cellular ATP. The effect was cell cycle dependent and did not occur in G1, while glucose augmented the G2/M checkpoint arrest even in cells deficient in resection. AMP-activated protein kinase pathway mutants showed only low basal resection despite glucose addition but had normal checkpoint arrest, indicating a primary role for Snf1 specifically in glucose-stimulated resection. The metabolic inputs to resection were multifactorial, however, with loss of the transcriptional repressor Mig1 leading to increased basal resection, three distinct patterns of deficiency with loss of the protein kinase A catalytic subunits, Tpk1, Tpk2 andTpk3, and a resection delay in yeast lacking the lysine demethylase Rph1 that helped separate early and late phase responses to glucose. These results reveal multiple interrelated metabolic signals that optimize DSB resection efficiency while independently amplifying the G2/M checkpoint response.
