## Supplemental File 2 - metabolomics data for "Multiple metabolic signals including AMPK and PKA regulate glucose-stimulated double strand break resection in yeast"

### Sheet: SUMMARY
This file has the metabolomics data values.
Tab	Description
concentrations_uM	metabolite concentrations according to the standard curve, in micromolar unit
peak_areas	raw peak areas, adjusted by internal standards when applicable
pools	peak areas from a pool of all samples measured iteratively during the measurement series, for quality control
sample_info	detailed information on each specific sample
data_series	alternate view of the samples, parsed into the individual time course data series
metabolites	summary of the metabolites on the Gly-TCA panel

### Sheet: concentrations_uM
Metabolite	S00042495	S00042496	S00042497	S00042498	S00042499	S00042500	S00042501	S00042502	S00042503	S00042504	S00042505	S00042506	S00042507	S00042508	S00042509	S00042510	S00042511	S00042512	S00042513	S00042514	S00042515	S00042516	S00042517	S00042518	S00042519	S00042520	S00042521	S00042522	S00042523	S00042524	S00042525	S00042526	S00042527	S00042528
2PG/3PG	3.1581	3.772	2.0972	5.7942	0.3103	4.898	1.7305	6.2787	4.6583	4.9526	3.2189	3.4377	5.3899	4.3285	5.134	4.8207	6.5306	4.0175	10.1506	5.0794	6.5072	9.3915	7.5893	11.2454	8.8447	10.8336	9.9228	6.3575	5.7488	8.4444	6.502	11.1544	10.622	25.5777
6PG	2.4782	2.4666	1.9767	2.4812	2.1722	3.4347	2.0152	3.8491	5.1865	4.0188	6.0568	6.7886	14.8372	14.1645	13.1179	10.0651	10.5575	6.4659	8.4173	6.1618	4.4278	6.7758	3.4341	8.7417	8.6757	10.3681	9.3727	4.8184	7.5346	7.6853	6.594	4.1579	5.2347	13.34
ADP	8.9015	10.887	8.3312	12.2918	2.7636	6.9113	4.0711	6.2536	10.8548	10.6918	12.2928	11.2611	12.6824	14.2508	12.339	6.3607	6.7245	6.8333	8.9495	9.2815	9.7811	17.5321	8.7472	23.6108	23.2164	19.9537	16.3472	14.5224	7.9888	8.3658	9.9162	11.7986	12.2908	25.7942
AMP	5.8311	7.8462	7.269	9.0822	0.8845	3.4686	1.6402	2.6686	9.5931	7.9246	11.9691	9.0869	10.8449	7.8465	7.9611	21.9773	23.8691	22.9727	26.5864	16.8235	32.6924	10.9993	19.7733	16.1378	14.4526	13.1202	8.5711	31.4012	18.3292	31.0368	20.0498	24.6282	16.3758	25.368
ATP	22.4863	28.931	26.7414	30.1015	25.9596	26.7402	26.6877	30.7157	24.8606	23.6072	19.8811	21.615	26.8962	30.1295	25.7763	8.3711	9.7117	6.8287	8.8465	10.8513	8.55	26.1606	10.392	33.5583	35.0509	33.9586	29.9187	7.1917	10.8704	8.0563	9.9766	11.0523	13.4326	32.8447
CIT/ICIT	22.2369	15.7006	15.3906	16.9627	14.6432	24.9464	17.2037	25.1551	14.2448	15.3271	15.0173	12.4598	26.2383	21.9536	22.7348	26.5304	41.5292	28.95	28.4841	16.7325	18.8763	25.5355	35.693	28.824	24.3108	40.6293	30.6714	14.6275	34.5727	46.053	28.1017	35.7133	35.6838	59.9044
F6P/G6P	3.1297	2.6063	3.2641	16.5652	4.2116	4.6949	4.3862	5.1143	4.1827	6.5366	4.8269	5.7199	6.608	6.1886	4.983	5.9522	9.7324	15.0228	15.109	18.8145	19.6216	5.3828	8.6312	6.3696	6.8523	5.2506	6.2708	6.4457	9.9882	16.6252	18.1185	28.592	13.3037	8.9247
FAD	0.1224	0.1284	0.1023	0.1343	0.0577	0.1114	0.0821	0.0882	0.0965	0.1115	0.1314	0.1136	0.1448	0.1178	0.1253	0.1161	0.1129	0.1092	0.1413	0.1444	0.1706	0.1481	0.1156	0.2055	0.1704	0.1783	0.1266	0.1711	0.14	0.1546	0.1259	0.1632	0.1404	0.231
FBP	37.5512	16.5218	27.7969	28.524	15.3855	34.2938	20.7331	30.781	NA	NA	NA	NA	NA	NA	NA	NA	NA	NA	NA	NA	NA	NA	NA	NA	NA	NA	NA	NA	NA	NA	NA	NA	NA	NA
FUM	8.1847	10.9708	6.0269	7.0924	6.3632	9.1518	5.5017	8.588	14.6449	14.979	11.4152	6.7313	15.2808	14.271	8.3188	14.6134	7.2682	8.4788	5.5973	12.4981	9.1308	16.955	18.5095	23.6669	31.7664	24.6825	29.2478	9.5393	13.7131	13.3652	10.6628	7.0209	11.3773	19.0383
Gl-OH3P	1.0519	1.0382	1.0009	1.2637	0.646	1.2651	0.8969	1.5425	2.6212	1.5064	2.5477	3.2227	3.2466	2.0346	2.1614	10.0394	6.187	4.4059	8.0724	3.0979	2.6137	3.7148	8.5711	8.7181	4.9892	9.1723	6.4563	1.4823	5.746	9.003	6.3097	5.1125	2.3549	7.7171
LAC	3.0529	0.1717	1.8798	7.6782	0.9528	3.4457	2.5158	3.7065	0.5839	0.2401	0	0.2082	0.2965	0.3994	0.4468	3.408	8.3466	3.2097	11.8646	2.9996	2.5171	0.601	0.9729	0.7004	0	1.051	0	1.3201	0.4983	4.7868	3.5083	3.3277	1.4077	3.6155
MAL	14.4486	29.9812	17.7682	52.913	10.299	19.3361	14.4027	26.5754	41.1742	32.3667	30.6911	24.549	37.7985	41.9475	36.6476	50.7885	14.8688	23.318	32.2766	32.5815	26.611	64.1399	50.7882	57.3294	100.581	50.1807	57.3433	54.8483	54.4429	48.1929	21.9514	47.541	38.3883	45.4654
NAD	4.382	4.5055	4.392	5.5017	3.8087	3.9223	3.3713	4.1613	5.7955	5.7886	4.7308	4.787	5.5792	6.4259	5.2286	2.331	4.7152	4.3287	5.4572	4.5447	6.4892	7.0317	5.5625	7.5517	8.1343	7.5894	7.5575	6.8303	5.6732	5.924	5.1773	6.2306	6.188	9.1178
NADH	4.506	6.7549	6.2789	7.0443	4.8197	4.8289	3.6136	4.9865	20.9639	9.2706	NA	NA	NA	17.0361	14.9151	NA	NA	NA	NA	NA	NA	NA	NA	NA	NA	NA	NA	NA	NA	NA	NA	NA	NA	NA
NADP	1.0498	1.0631	0.9645	1.0722	0.8665	0.9385	0.8895	0.9539	1.0605	0.9988	1.0208	0.9887	1.0955	1.1376	1.0754	1.0389	1.0996	1.0307	1.0109	1.0254	1.0925	1.0894	1.0332	1.1787	1.1425	1.2125	1.0292	1.063	1.068	1.0301	1.0276	1.1174	1.1039	1.3619
NADPH	2.0738	2.9517	2.9157	3.2983	2.3943	2.5335	2.3076	2.8603	3.5609	2.5657	3.3148	3.6949	4.1121	3.816	3.5662	4.06	5.0353	4.8606	4.9023	4.963	4.4395	4.3674	5.276	4.3389	5.0967	5.1139	5.1404	3.9345	4.7196	5.4032	5.6139	5.4221	4.9178	4.1392
PEP	0.8799	0.9332	0.6462	0.9671	0.4698	1.4271	0.877	1.469	0.5768	0.4726	0.5746	0.6279	0.7363	0.5568	0.6903	0.6113	0.8045	0.487	0.7122	0.4694	0.4805	0.6037	0.6615	0.6037	0.7561	0.8201	0.6308	0.4838	0.5129	0.7057	0.5097	0.6413	0.5461	1.1122
R5P/X5P	0.3282	0.2879	0.3159	0.3985	0.3045	0.2325	0.3403	0.3378	0.5598	0.4852	0.4952	0.4487	0.3613	0.5343	0.5366	1.0225	0.8948	1.1376	1.2323	0.8384	1.1367	0.4593	0.7078	0.301	0.4242	0.4992	0.6378	0.8652	0.7781	0.9074	0.8234	1.0609	0.8301	0.3691
s7P	0.4869	0.5626	0.5479	0.6969	0.6365	0.749	0.7056	0.7877	0.4684	0.5751	0.4553	0.6088	0.581	0.4424	0.394	0.7625	0.7065	0.9029	1.7491	1.0619	0.6309	0.4213	0.6319	0.478	0.424	0.3985	0.6267	0.2099	0.6781	0.9885	0.8766	0.6877	0.2692	0.357
SUC	5.966	6.9349	5.3993	8.959	5.3206	8.9795	6.8341	9.6067	7.9987	6.0026	5.3911	5.3331	6.8202	5.2677	5.8772	11.9425	11.7006	8.4694	13.2263	8.3744	5.946	9.273	8.6275	11.3527	9.6033	9.5666	8.4682	4.8775	8.2496	13.82	8.1595	8.6445	6.9294	12.6836

### Sheet: peak_areas
Metabolite	S00042495	S00042496	S00042497	S00042498	S00042499	S00042500	S00042501	S00042502	S00042503	S00042504	S00042505	S00042506	S00042507	S00042508	S00042509	S00042510	S00042511	S00042512	S00042513	S00042514	S00042515	S00042516	S00042517	S00042518	S00042519	S00042520	S00042521	S00042522	S00042523	S00042524	S00042525	S00042526	S00042527	S00042528
2PG/3PG	372568	351576	237025	432940	92410	554176	215039	646372	460077	422448	269678	279985	450018	362569	355160	424105	581456	329811	496869	267010	251072	541227	452842	620472	411113	578199	408671	79884	441987	501989	309051	332844	225636	955050
6PG	35547	35331	26778	35602	30065	55351	27412	65184	102097	69430	130363	156715	602642	554416	483354	303720	329908	144802	223863	133997	80189	156234	55337	238637	235592	319710	268704	91150	186017	192236	149478	73005	103576	498027
ADP	5397916	5903665	5138981	6043665	1788735	4275894	2400092	3721100	6617589	5401293	5585685	5547060	6894537	6501487	5520337	3297501	3946401	3713506	4088005	4631529	4803654	7099109	4168628	7423717	6687639	7850013	6120734	4261407	4169495	3976006	4438296	4366685	4122461	7083277
AKG	77686	93561	82816	93178	63701	80530	64567	70343	91504	90087	67020	78077	106048	124924	100236	87011	110864	100058	96828	115817	147761	113534	108079	137291	128739	154921	130313	113519	107068	92460	93419	112026	110322	134316
AMP	4436724	5013197	3707520	5365459	884846	2620189	1050680	1980051	6949139	4886953	6609710	6034163	8036400	5744402	5405200	12232272	16133465	12812631	16410360	10271915	23722014	7415763	12797260	7825560	6417333	8501672	5862072	15349082	11495141	15747505	13145048	15837788	10033261	14904731
ATP	604169	978840	841473	1056530	794933	841398	838234	1098480	731751	662880	478205	560405	850843	1058424	784214	97341	126960	68070	107400	155196	101069	806771	143478	1303247	1417771	1333491	1044201	74496	155691	90948	133272	160466	229534	1250199
CIT/ICIT	8793414	6110805	5983368	6629414	5676103	9903188	6728380	9988584	5512225	5957249	5829907	4777814	10431849	8677333	8997479	10551324	16665792	11540481	11350107	6534847	7415139	10144285	14291459	11489003	9642959	16300078	12243573	5669629	13834975	18501873	11193818	14299755	14287737	24100517
E4P	82892	57728	68317	79333	112667	109743	101372	120148	213628	272576	233891	251527	288388	293148	262361	205028	229278	211585	401963	292265	373016	223491	254492	283954	320131	306863	332750	77890	269542	331689	307326	375257	230739	261140
F6P/G6P	922267	698220	933093	3389519	1218754	1194035	1088864	1334000	1379312	2090225	1159633	1408887	1810446	1822467	1262917	1543589	2454350	2450041	2867328	3569020	4747669	1710252	2262615	1699648	1990096	1494367	1792194	929373	2749686	4048158	3748258	4918694	2564986	2441792
FAD	72465	76896	57583	81218	24634	64286	42666	47197	53264	64407	79109	65952	89009	69054	74541	67808	65440	62673	86402	88681	108088	91452	67436	133862	107912	113774	75529	108461	85434	96221	75028	102610	85764	152746
FBP	4951960	1906109	3104981	2490383	2083315	4900100	2584499	3653752	8726109	4881625	5390533	7487030	6881517	5437752	4454323	11644312	11853722	11060199	10638613	6109140	4564382	4763078	8443257	6642275	5116726	7225637	6367106	1232142	11675740	11102990	7275054	4041931	2791911	6161988
FUM	296587	356462	244754	271085	253241	318125	231142	305679	427321	433413	365459	262339	438874	420439	299628	426744	275285	303232	233653	386851	317667	468469	494986	577555	694746	592990	659643	326513	410047	403485	350149	269367	364696	503814
Glyceraldehyde-3-P	543191	588211	527734	475206	510368	541477	467255	538291	559121	589683	463938	405224	578816	546783	496842	540693	555090	588076	410674	508050	525942	593068	539445	544238	547590	513073	545388	414037	564700	496147	462177	439485	411917	522547
Gl-OH3P	357538	275622	310887	345340	178426	377354	242332	483761	1021408	614924	714722	898970	1062182	699650	620572	2208749	1923458	1122498	2312600	846418	920127	1390388	2583701	2715579	1662164	2843887	2028667	261413	1871027	2826650	1780150	1544049	589947	2572050
LAC	48009	11391	22264	53475	32395	34047	31619	35766	20370	20921	11000	12774	13492	14720	13218	32708	51765	30580	47385	25032	26428	15270	21539	12640	11675	12520	9240	21844	21028	36843	25379	22257	12360	17746
MAL	1314048	1479902	864171	1571819	869006	1576070	1111569	1269982	2122780	1652755	1317102	753397	1516766	1610654	1169969	2008551	764096	1092136	932155	1799618	1164079	2598128	2217694	2430896	2902877	2993226	2558579	1403244	1609069	1420049	1082076	1148507	1206978	2281319
NAD	2852569	2922892	2858303	3469707	2518525	2585696	2255389	2725385	3623877	3620322	3049812	3081194	3510710	3943918	3323469	1600984	3041115	2821997	3446084	2945117	3975211	4237461	3501863	4478583	4736732	4495660	4481212	4141389	3560085	3690317	3295708	3846346	3824893	5143830
NADH	487783	722652	675518	750636	522402	523401	386034	540561	1493198	948825	1575025	1901523	1950090	1403396	1315759	2385786	2723978	3961304	2639680	3258877	3343788	2470408	3454524	2623126	3095327	2969235	3594750	2688109	3172357	4130488	3761346	3624326	3060056	2670134
NADP	256885	266921	192277	273827	117884	172556	135390	184222	264988	218282	234957	210625	291439	323227	276250	248602	294570	242401	227406	238388	289184	286824	244274	354264	326929	379787	241253	266866	270612	241969	240097	307963	297756	492205
NADPH	50969	83161	81848	95791	62755	67864	59571	79822	105330	69042	96391	110190	125275	114576	105524	123395	158418	152173	153663	155835	137063	134471	167009	133447	160611	161226	162171	118860	147119	171540	179033	172213	154218	126251
PEP	32795	32322	14410	28709	2538	67731	27853	70105	11134	3213	8119	11800	20385	8673	15347	12937	27659	3961	16247	2212	3334	11033	14169	10966	17611	26162	12329	1957	5759	16943	4323	10217	4803	36999
PYR	209220	236047	239950	227057	198294	192308	143364	279823	207223	220909	209295	182752	262381	262353	289060	101588	174095	203229	273457	283225	404281	314893	264666	390527	412360	370004	352915	422773	244780	237546	287717	380982	369744	456390
R5P/X5P	70825	54154	65620	76000	64202	39691	63460	66746	150930	128469	96506	89347	77738	131437	111800	234282	208703	188707	272765	169016	301940	117890	165670	60098	100214	116045	155738	109798	196748	227651	178654	236240	155392	82351
s7P	130451	143222	148843	176595	185429	200822	181427	220161	140200	185633	98979	152202	161337	118616	84457	212897	199058	187469	520041	279876	193983	117801	177051	120298	110930	96864	184703	13760	207285	319082	241651	181908	37188	82487
SUC	3389932	3040944	2613264	3317767	2775702	3836047	2982711	4034617	3771092	3367420	2241823	2017863	3610392	3134896	2550652	4701354	4088381	3686523	3821432	3153541	3283521	3971401	3695417	4204103	3929489	4205075	3782299	1916416	3472768	4403633	2978002	3143537	2312369	4398661

### Sheet: pools
Metabolite	CS000BPM1-02	CS000BPM1-03	CS000BPM1-04	CS000BPM1-05	CS000BPM1-06	CS000BPM1-07	CS000BPM1-08
2PG/3PG	6.0555	6.3253	5.9321	5.8608	6.4113	4.9363	5.6481
6PG	5.38	4.424	8.3811	8.4754	7.4503	7.1116	8.4757
ADP	11.0722	11.4154	12.0043	12.5101	12.4995	12.3309	12.6832
AMP	13.5951	12.0036	15.4881	15.1064	16.6597	14.1874	14.8869
ATP	31.1496	33.87	37.6944	34.2648	30.6766	30.0443	29.7811
CIT/ICIT	30.6354	29.2598	33.5429	26.8655	29.0249	21.4582	21.2789
F6P/G6P	7.2337	8.1843	8.6596	8.2214	7.9323	8.0704	8.0666
FAD	0.1573	0.1532	0.1736	0.156	0.1396	0.1375	0.1242
FBP	NA	NA	NA	NA	NA	NA	NA
FUM	11.3848	13.5275	10.7202	12.4036	13.6648	7.8221	10.717
Gl-OH3P	4.1664	4.0667	4.0889	3.9182	4.056	4.1198	4.0406
LAC	2.9731	4.0991	3.4701	3.0093	4.1436	3.317	3.2131
MAL	42.3865	41.5053	39.2745	42.9378	33.8318	40.4094	40.2396
NAD	5.3596	5.9264	7.3597	6.642	5.9511	4.9471	4.6896
NADH	NA	NA	NA	NA	NA	NA	NA
NADP	1.08	1.1354	1.1437	1.0985	1.0553	1.0555	1.0497
NADPH	3.8809	4.3424	4.5925	4.4089	3.8527	3.8388	3.3962
PEP	0.7602	0.7683	0.8156	0.6424	0.6875	0.7479	0.7807
R5P/X5P	0.4807	0.3931	0.4765	0.4396	0.4351	0.4683	0.4935
s7P	0.4752	0.552	0.7024	0.4616	0.5003	0.5884	0.5362
SUC	8.096	7.7836	8.113	8.2902	8.1027	7.8369	8.7778

### Sheet: sample_info
SampleId	ResearcherId	SubjectId	CutSite	CarbonSource	Time	ProteinConcentration_ug_ml	Volume_ml	ProteinQuantity_ug
S00042499	CS-HO-0a	YW3224	N	glycerol	0	69.9683	0.2	13.9937
S00042501	CS-HO-0b	YW3224	N	glycerol	0	82.2921	0.2	16.4584
S00042516	CS-HO+40	YW3224	N	galactose	40	148.986	0.2	29.7971
S00042517	CS-HO+60	YW3224	N	galactose	60	112.739	0.2	22.5478
S00042523	CS-HO+60D	YW3224	N	glucose	60	98.2405	0.2	19.6481
S00042518	CS-HO+75	YW3224	N	galactose	75	149.711	0.2	29.9421
S00042524	CS-HO+75D	YW3224	N	glucose	75	121.438	0.2	24.2877
S00042519	CS-HO+90	YW3224	N	galactose	90	160.222	0.2	32.0444
S00042525	CS-HO+90D	YW3224	N	glucose	90	112.739	0.2	22.5478
S00042520	CS-HO+105	YW3224	N	galactose	105	159.497	0.2	31.8994
S00042526	CS-HO+105D	YW3224	N	glucose	105	133.4	0.2	26.6799
S00042521	CS-HO+120	YW3224	N	galactose	120	162.034	0.2	32.4069
S00042527	CS-HO+120D	YW3224	N	glucose	120	142.099	0.2	28.4198
S00042522	CS-HO+150	YW3224	N	galactose	150	155.148	0.2	31.0295
S00042528	CS-HO+150D	YW3224	N	glucose	150	138.837	0.2	27.7673
S00042500	CS-HO-150a	YW3224	N	glycerol	150	65.2562	0.2	13.0512
S00042502	CS-HO-150b	YW3224	N	glycerol	150	75.4052	0.2	15.081
S00042495	CS+HO-0a	YW3104	Y	glycerol	0	52.2075	0.2	10.4415
S00042497	CS+HO-0b	YW3104	Y	glycerol	0	69.6058	0.2	13.9212
S00042503	CS+HO+40	YW3104	Y	galactose	40	126.15	0.2	25.2301
S00042504	CS+HO+60	YW3104	Y	galactose	60	103.677	0.2	20.7355
S00042510	CS+HO+60D	YW3104	Y	glucose	60	90.2663	0.2	18.0533
S00042505	CS+HO+75	YW3104	Y	galactose	75	114.189	0.2	22.8378
S00042511	CS+HO+75D	YW3104	Y	glucose	75	97.1531	0.2	19.4306
S00042506	CS+HO+90	YW3104	Y	galactose	90	128.325	0.2	25.665
S00042512	CS+HO+90D	YW3104	Y	glucose	90	121.438	0.2	24.2877
S00042507	CS+HO+105	YW3104	Y	galactose	105	124.338	0.2	24.8676
S00042513	CS+HO+105D	YW3104	Y	glucose	105	139.562	0.2	27.9123
S00042508	CS+HO+120	YW3104	Y	galactose	120	150.073	0.2	30.0146
S00042514	CS+HO+120D	YW3104	Y	glucose	120	136.662	0.2	27.3324
S00042509	CS+HO+150	YW3104	Y	galactose	150	123.976	0.2	24.7951
S00042515	CS+HO+150D	YW3104	Y	glucose	150	156.235	0.2	31.247
S00042496	CS+HO-150a	YW3104	Y	glycerol	150	97.8781	0.2	19.5756
S00042498	CS+HO-150b	YW3104	Y	glycerol	150	103.315	0.2	20.663

### Sheet: data_series
Time	Glyc_Cx_CSpos_a	Glyc_Cx_CSpos_b	Glyc_Cx_CSneg_a	Glyc_Cx_CSneg_b	CSpos_Gal	CSneg_Gal	CSpos_Glu	CSneg_Glu
0	CS+HO-0a	CS+HO-0b	CS-HO-0a	CS-HO-0b
40					CS+HO+40	CS-HO+40	CS+HO+40	CS-HO+40
60					CS+HO+60	CS-HO+60	CS+HO+60D	CS-HO+60D
75					CS+HO+75	CS-HO+75	CS+HO+75D	CS-HO+75D
90					CS+HO+90	CS-HO+90	CS+HO+90D	CS-HO+90D
105					CS+HO+105	CS-HO+105	CS+HO+105D	CS-HO+105D
120					CS+HO+120	CS-HO+120	CS+HO+120D	CS-HO+120D
150	CS+HO-150a	CS+HO-150b	CS-HO-150a	CS-HO-150b	CS+HO+150	CS-HO+150	CS+HO+150D	CS-HO+150D

### Sheet: metabolites
Metabolite	LongName	Category
6PG	6-Phosphogluconate	pentose phosphate
R5P/X5P	Ribose 5-phosphate + Xylulose 5-phosphate	pentose phosphate
s7P	Sedheptulose 7-phosphate	pentose phosphate
E4P	Erythrose 4-phosphate	pentose phosphate
F6P/G6P	Glucose-6-phospate + Fructose-6-Phosphate	glycolysis
FBP	Fructose 1,6-bisphosphate	glycolysis
Gl-OH3P	Glycerol 3-phosphate	glycolysis via DHAP
Glyceraldehyde-3-P	Glyceraldehyde-3-P	glycolysis
2PG/3PG	3-Phosphoglycerate + 2-Phosphoglycerate	glycolysis
PEP	Phosphoenolpyruvate	glycolysis
PYR	Pyruvate	glycolysis
LAC	Lactate	fermentation
CIT/ICIT	Citrate + Isocitrate	TCA cycle
AKG	alpha-Ketoglutarate	TCA cycle
SUC	Succinate	TCA cycle
FUM	Fumarate	TCA cycle
MAL	Malate	TCA cycle
ATP	ATP	adenylates
ADP	ADP	adenylates
AMP	AMP	adenylates
NAD	NAD	redox
NADH	NADH	redox
NADP	NADP	redox
NADPH	NADPH	redox
FAD	FAD	redox
