## Supplemental File 3 - ddPCR calculations for "Multiple metabolic signals including AMPK and PKA regulate glucose-stimulated double strand break resection in yeast"

### Sheet: 3-tube
Sample	Time	1-HO	1-Ctl	2-Mock	2-Ctl	3-Digested	3-Ctl	(I)intact	(T)total	(U)undegraded	res-uncorr	frac undig	(r)resected	(D)degraded	(B)broken	(R)all resected	Time	%(B)broken	%(R)resected	%(D)degraded
1	0	300	300	310	310	0.29	290	300	300	300	0.3	0.001	0	0	0	0	0	0	0	0
2	40	15	300	310	310	3	290	15	300	300	3.10345		2.80625	0	285	2.80625	40	0.95	0.00935418	0
3	60	15	300	300	310	20	290	15	300	290.323	20.6897		20.4198	9.67742	285	30.0972	60	0.95	0.100324	0.0322581
4	90	15	300	290	310	100	290	15	300	280.645	103.448		103.271	19.3548	285	122.626	90	0.95	0.408752	0.0645161
5	120	15	300	280	310	130	290	15	300	270.968	134.483		134.346	29.0323	285	163.378	120	0.95	0.544595	0.0967742
6	150	15	300	270	310	150	290	15	300	261.29	155.172		155.066	38.7097	285	193.776	150	0.95	0.64592	0.129032
7	180	15	300	260	310	160	290	15	300	251.613	165.517		165.431	48.3871	285	213.818	180	0.95	0.712727	0.16129
8	210	15	300	250	310	170	290	15	300	241.935	175.862		175.796	58.0645	285	233.86	210	0.95	0.779535	0.193548
